# *XIST* Drives X-Chromosome Inactivation and Safeguards Female Extraembryonic Cells in Humans

**DOI:** 10.1101/2025.11.19.689206

**Authors:** Amitesh Panda, Léo Carrillo, Bradley Philip Balaton, Jeanne Brouillet, Solomon Nshemereirwe, Jarne Bonroy, Charbel Alfeghaly, Romina Facchinello, Sherif Khodeer, Nicolas Peredo, Ruben Boers, Gael Castel, Charlie London, Emmanuel Cazottes, Madeleine Moscatelli, Raissa Songwa Tchinda, Thi Xuan Ai Pham, San Kit To, Ryan Nicolaas Allsop, Yang Wang, Desislava Staneva, Peter J. Rugg-Gunn, Kathy K. Niakan, Joost Gribnau, Jean-François Ouimette, Claire Rougeulle, Vincent Pasque

## Abstract

Dosage compensation of sex chromosomes through X-chromosome inactivation (XCI) is required for mice extra-embryonic tissue growth and embryo development. The species specificity in mechanisms and timing leading to XCI during early embryogenesis, however, left the key question of the interdependence between XCI and human development open. Here, we show that the differentiation of naive human pluripotent stem cells to trophoblast stem cells and extraembryonic mesoderm cells triggers XCI. The inactive X chromosome, however, displays an atypical chromatin state, lacking classical enrichment of heterochromatin markers and DNA methylation. We demonstrate that extraembryonic differentiation and XCI are kinetically and functionally linked. Using loss of function approaches, we prove that *XIST* is required for human XCI establishment. We also reveal that XCI is key for the survival of human female extraembryonic cells. Our work therefore links XCI to the formation of extraembryonic annexes, with important consequences for human reproductive biology.

**HIGHLIGHTS:**

- Naive hPSCs to EXMCs and TSCs differentiation recapitulates human XCI
- The Xi has an unusual chromatin status in human extraembryonic cells
- *XIST* is required for the establishment of human XCI
- XCI supports healthy development of human female extraembryonic cells
