## Supplemental Table S5 for "*XIST* Drives X-Chromosome Inactivation and Safeguards Female Extraembryonic Cells in Humans"

### Sheet: DAY 0 XIST iKD
Total number of significant genes with increased expression	Upregulated genes on the X				Total number of Significant genes with increased expression	Total number of X-linked genes with increased expression	Total number of autosomal genes with increased expression
MT-CYB	GPC4				53	3	50
GPC4	MAGED2
MT-CO2	MAGEB2					Total number of X-linked genes with increased expression	Total number of autosomal genes with increased expression
MT-CO3						0.0566038	0.943396
MT-ND4L
MMP15
WIPF1
MT-ND3
L1TD1
MT-ND5
MT-ND1
SCGB3A2
PLPP1
APELA
MT-ND2
MAGED2
MT-ND4
PRDM14
AGL
MAN1C1
LEFTY2
TRIM8
FRAT2
MAGEB2
C9orf135
NAA38
AK4
SPIC
CENPT
DDX5
ARMT1
CA2
KLF4
RAB15
SDC4
GYPC
SLC35F6
SIPA1L2
ABCB8
SLC38A2
NRROS
SETD1B
TMEM250
PRSS12
PROM1
MAT2A
FSTL1
TRIB3
LMO4
GINS3
SFPQ
EIF4G2

### Sheet: DAY 4 XIST iKD
Total number of significant genes with increased expression	Upregulated genes on the X					Total number of Significant genes with increased expression	Total number of X-linked genes with increased expression	Total number of autosomal genes with increased expression
CTSV	AMOT					110	13	97
HAND1	NRK
PODXL	MAGEB2
KRT8	MAGED1
MT-ND3	MAGED2						Total number of X-linked genes with increased expression	Total number of autosomal genes with increased expression
MT-ATP6	SMS						0.118182	0.881818
LRP2	SH3KBP1
GREB1L	MBNL3
MT-ND5	GPC3
MT-CO3	CD99
PRTG	EFNB1
ACTC1	TMEM185A
WIPF1	MAGEH1
SLC25A36
SLC6A19
MT-CYB
ATP1B2
WFDC2
ABCG2
AMOT
ATP2B1
KRT19
NRK
WLS
MT-ND4
MT-ND2
TINAGL1
EPAS1
MT-ND4L
NOS2
FABP5
CSRP1
MT-CO2
MT-ND1
HEY1
DOK4
SLK
HAPLN1
CD24
CDH1
HPGD
MAGEB2
TFAP2A
P2RY6
MAGED1
PKDCC
MAGED2
SMS
SH3BP5
TMEM54
EMP2
JUP
MYOF
MMD
LYPD6B
COL18A1
SH3KBP1
SLC2A3
SMTNL2
APOD
PPP2R5A
CDX1
LHFPL2
MBNL3
ERRFI1
GPC3
ZNF703
BTBD3
PALLD
CD99
PCSK7
FABP7
ARHGAP29
STN1
EFNB1
STARD10
PRSS8
GATA2
CCN1
CITED4
PKIB
ZFP36L1
FREM2
RHOBTB2
MSX2
RHOU
RAB17
LPIN2
MDK
GOLM1
AIF1L
SLC9A3
S100A10
ARL4C
DSP
TPR
GSN
HAS2
RBM47
TRIM55
ETFA
CEP164
AMOTL2
ART5
GNG10
TMEM185A
CA12
MAGEH1
S100A6
SLC15A1

### Sheet: DAY 8 XIST iKD
Total number of significant genes with increased expression	Upregulated genes on the X			Total number of significant genes with increased expression	Total number of X-linked genes with increased expression	Total number of autosomal genes with increased expression
GPC3	GPC3			128	53	75
MAGED2	MAGED2
CCN2	LAMP2
BST2	MAGEB2
ART5	MAGEH1			Total number of significant genes with increased expression	Total number of X-linked genes with increased expression	Total number of autosomal genes with increased expression
LAMP2	HS6ST2			128	0.414062	0.585938
MAGEB2	MAGED1
MAGEH1	MBNL3
HS6ST2	ATP6AP1
NR4A1	PCSK1N
SLC25A36	IDS
KRT17	SAT1
MAGED1	ATP6AP2
KIAA1324L	L1CAM
EGR1	SMARCA1
MBNL3	MSN
ATP6AP1	PJA1
PCSK1N	BCAP31
HCLS1	GPC4
IDS	RTL8C
BTBD3	TRO
SAT1	TIMP1
MMD	BGN
ST14	USP11
ATP6AP2	AIFM1
L1CAM	SH3BGRL
SMARCA1	PGRMC1
PLD3	SEPTIN6
MSN	LDOC1
AP5M1	MAGT1
CTSZ	RBBP7
PJA1	LRCH2
FOXP1	G6PD
BCAP31	PRAF2
GPC4	SSR4
BTG2	IL13RA1
COL6A3	MPP1
RTL8C	PLS3
TRO	CLCN5
HSPB1	TSPAN7
FSTL1	TCEAL8
S100A4	UBQLN2
LPIN2	BEX3
SLC16A12	COL4A5
TIMP1	ACSL4
LY6E	CDK16
COL5A2	C1GALT1C1
FOS	ARMCX2
PRSS8	EFNB1
FREM2	SLC16A2
COL1A1	FLNA
LOXL1	FGD1
GLB1	RAB9A
BGN
ATF3
USP11
MAEL
AIFM1
COL21A1
SH3BGRL
PGRMC1
SEPTIN6
ADAMTS19
IFI6
ITM2C
LDOC1
RHOB
MAGT1
B2M
CXCL14
IFITM3
JUN
LGALS3BP
S100A6
TSPAN3
RBBP7
LRCH2
GRN
SERPINF1
PRRX1
CPD
IER2
G6PD
PRAF2
SSR4
FABP7
IL13RA1
MPP1
MMP15
TIMP2
PLS3
CLCN5
TSPAN7
EFNA3
NCSTN
KREMEN2
TCEAL8
UBQLN2
PPP1R1A
GNS
BEX3
COL4A5
WFDC2
KCNS1
EGR3
SDC3
ACSL4
CDK16
IGFBP2
TPP1
ORMDL3
C1GALT1C1
ARMCX2
DUSP1
RTN4RL2
HEXB
SQSTM1
QPCT
EFNB1
MLF1
SLC16A2
CD74
FLNA
FGD1
SPESP1
CSRP1
CLSTN1
RAB9A

### Sheet: Day 8 gene locations in all chr
Chromosome	Number of genes with increased expression in day 8	Percentage of genes
chr1	13	10.1562
chr2	6	4.6875
chr3	6	4.6875
chr5	7	5.46875
chr6	3	2.34375
chr7	2	1.5625
chr8	2	1.5625
chr10	1	0.78125
chr11	5	3.90625
chr12	3	2.34375
chr13	1	0.78125
chr14	2	1.5625
chr15	4	3.125
chr16	3	2.34375
chr17	9	7.03125
chr18	1	0.78125
chr19	3	2.34375
chr20	4	3.125
chrX	53	41.4062

### Sheet: X-linked gene location on chr X
Day-8 genes with increased expression	chromosome start	Chromsomesome End
GPC3	133535744	133702694	chrX
MAGED2	54807598	54815694	chrX
LAMP2	120426147	120469296	chrX
MAGEB2	30215562	30220089	chrX
MAGEH1	55452126	55453566	chrX
HS6ST2	132626014	132958629	chrX
MAGED1	51803006	51902354	chrX
MBNL3	132369319	132413575	chrX
ATP6AP1	154428632	154436516	chrX
PCSK1N	48831095	48835610	chrX
IDS	149476987	149505306	chrX
SAT1	23783172	23784213	chrX
ATP6AP2	40579371	40597661	chrX
L1CAM	153861513	153875944	chrX
SMARCA1	129446500	129523464	chrX
MSN	65588376	65729589	chrX
PJA1	69160850	69162694	chrX
BCAP31	153700491	153724066	chrX
GPC4	133300102	133415489	chrX
RTL8C	135032354	135033546	chrX
TRO	54920461	54923356	chrX
TIMP1	47582407	47586023	chrX
BGN	153494979	153509546	chrX
USP11	47232865	47248327	chrX
AIFM1	130124665	130165727	chrX
SH3BGRL	81202101	81298547	chrX
PGRMC1	119236244	119244465	chrX
SEPTIN6	119615723	119693370	chrX
LDOC1	141111604	141177098	chrX
MAGT1	77825746	77895435	chrX
RBBP7	16839282	16852065	chrX
LRCH2	115110615	115234096	chrX
G6PD	154517824	154546846	chrX
PRAF2	49071160	49074002	chrX
SSR4	153793515	153798498	chrX
IL13RA1	118727132	118794535	chrX
MPP1	154778683	154805485	chrX
PLS3	115561173	115629916	chrX
CLCN5	49922595	50099230	chrX
TSPAN7	38561541	38688168	chrX
TCEAL8	103252994	103255155	chrX
UBQLN2	56563626	56567868	chrX
BEX3	103376394	103378077	chrX
COL4A5	108439837	108697545	chrX
ACSL4	109624243	109634686	chrX
CDK16	47217859	47222380	chrX
C1GALT1C1	120625673	120630054	chrX
ARMCX2	101655280	101658649	chrX
EFNB1	68829020	68842160	chrX
SLC16A2	74421492	74533916	chrX
FLNA	154348523	154371203	chrX
FGD1	54445453	54496234	chrX
RAB9A	13689127	13710504	chrX
