## Supplemental Table S4 for "*XIST* Drives X-Chromosome Inactivation and Safeguards Female Extraembryonic Cells in Humans"

### Sheet: Day-8 All upregulated genes
GO biological process complete	upload_1 (FDR)	Enrichment (-log10 of FDR)
anatomical structure development	1.12e-06	5.95078
developmental process	2.11e-06	5.67572
multicellular organismal process	3.27e-05	4.48545
multicellular organism development	0.00035	3.45593
system development	0.00369	2.43297
cellular developmental process	0.00669	2.17457
cell differentiation	0.00772	2.11238
response to organic substance	0.00984	2.007
regulation of apoptotic process	0.0137	1.86328
regulation of programmed cell death	0.0205	1.68825
response to endogenous stimulus	0.0245	1.61083
response to oxygen-containing compound	0.0328	1.48413
regulation of cell population proliferation	0.0329	1.4828
lysosomal lumen acidification	0.0338	1.47108
regulation of peptidase activity	0.0341	1.46725
negative regulation of biological process	0.0345	1.46218
response to chemical	0.036	1.4437
skeletal muscle cell differentiation	0.041	1.38722
glycosaminoglycan catabolic process	0.042	1.37675
tissue development	0.0421	1.37572
animal organ development	0.0427	1.36957
nervous system development	0.0437	1.35952
lytic vacuole organization	0.0438	1.35853
negative regulation of viral life cycle	0.0439	1.35754
regulation of lysosomal lumen pH	0.045	1.34679
multi-multicellular organism process	0.0454	1.34294
lysosome organization	0.0456	1.34104

### Sheet: Day-8 All autosomal genes
GO biological process complete	upload_1 (FDR)	Enrichment (-log10 of FDR)
developmental process	2.87e-06	5.54212
anatomical structure development	3.78e-06	5.42251
cellular developmental process	0.000503	3.29843
cell differentiation	0.000657	3.18243
multicellular organismal process	0.00129	2.88941
multicellular organism development	0.00248	2.60555
response to chemical	0.00567	2.24642
response to organic substance	0.00603	2.21968
response to endogenous stimulus	0.00615	2.21112
skeletal muscle cell differentiation	0.00629	2.20135
regulation of apoptotic process	0.00668	2.17522
regulation of programmed cell death	0.00793	2.10073
negative regulation of viral life cycle	0.00807	2.09313
response to oxygen-containing compound	0.00842	2.07469
tissue development	0.0133	1.87615
regulation of developmental process	0.014	1.85387
negative regulation of biological process	0.014	1.85387
response to fibroblast growth factor	0.0244	1.61261
negative regulation of B cell apoptotic process	0.0257	1.59007
regulation of multicellular organismal process	0.0282	1.54975
system development	0.0287	1.54212
regulation of B cell apoptotic process	0.0449	1.34775
negative regulation of leukocyte apoptotic process	0.0467	1.33068
keratan sulfate catabolic process	0.0477	1.32148
response to stimulus	0.0493	1.30715

### Sheet: Day-8 all up gene molecular fun
GO molecular function complete	upload_1 (FDR)	Enrichment (-log10 FDR)
peptidase regulator activity	0.0429	1.36754
molecular function inhibitor activity	0.0467	1.33068
peptidase inhibitor activity	0.0631	1.19997
extracellular matrix structural constituent conferring tensile strength	0.083	1.08092

### Sheet: Day-8 all up gene cellular comp
GO cellular component complete	upload_1 (FDR)	Enrichment (-log10 FDR)	GO cellular component complete	Enrichment (-log10 FDR)
vesicle (GO:0031982)	1.17e-13	12.9318	vesicle	12.9318
extracellular membrane-bounded organelle (GO:0065010)	4.33e-12	11.3635	extracellular membrane-bounded organelle	11.3635
extracellular organelle (GO:0043230)	5.42e-12	11.266	extracellular organelle	11.266
extracellular vesicle (GO:1903561)	7.1e-12	11.1487	extracellular vesicle	11.1487
extracellular exosome (GO:0070062)	7.11e-12	11.1481	extracellular exosome	11.1481
lysosome (GO:0005764)	1.62e-10	9.79048	lysosome	9.79048
lytic vacuole (GO:0000323)	1.88e-10	9.72584	lytic vacuole	9.72584
extracellular space (GO:0005615)	2.41e-10	9.61798	extracellular space	9.61798
vacuole (GO:0005773)	3.03e-10	9.51856	vacuole	9.51856
extracellular region (GO:0005576)	4.62e-10	9.33536	extracellular region	9.33536
external encapsulating structure (GO:0030312)	5e-10	9.30103	external encapsulating structure	9.30103
extracellular matrix (GO:0031012)	5.31e-10	9.27491	extracellular matrix	9.27491
lysosomal lumen (GO:0043202)	8.53e-10	9.06905	lysosomal lumen	9.06905
collagen-containing extracellular matrix (GO:0062023)	1.22e-09	8.91364	collagen-containing extracellular matrix	8.91364
vacuolar lumen (GO:0005775)	3.11e-08	7.50724	vacuolar lumen	7.50724
cytoplasmic vesicle (GO:0031410)	3.58e-08	7.44612	cytoplasmic vesicle	7.44612
intracellular vesicle (GO:0097708)	3.58e-08	7.44612	intracellular vesicle	7.44612
cell periphery (GO:0071944)	6.52e-08	7.18575	cell periphery	7.18575
endomembrane system (GO:0012505)	1.29e-07	6.88941	endomembrane system	6.88941
secretory vesicle (GO:0099503)	6.22e-07	6.20621	secretory vesicle	6.20621
secretory granule (GO:0030141)	8.73e-06	5.05899	secretory granule	5.05899
late endosome (GO:0005770)	1.67e-05	4.77728	late endosome	4.77728
lysosomal membrane (GO:0005765)	1.97e-05	4.70553	lysosomal membrane	4.70553
lytic vacuole membrane (GO:0098852)	2.05e-05	4.68825	lytic vacuole membrane	4.68825
vacuolar membrane (GO:0005774)	5.88e-05	4.23062	vacuolar membrane	4.23062
plasma membrane (GO:0005886)	7.44e-05	4.12843	plasma membrane	4.12843
Golgi apparatus (GO:0005794)	0.00012	3.92082	Golgi apparatus	3.92082
membrane-bounded organelle (GO:0043227)	0.000168	3.77469	membrane-bounded organelle	3.77469
endosome (GO:0005768)	0.000334	3.47625	endosome	3.47625
organelle (GO:0043226)	0.000531	3.27491	organelle	3.27491
primary lysosome (GO:0005766)	0.000575	3.24033	primary lysosome	3.24033
azurophil granule (GO:0042582)	0.000593	3.22695	azurophil granule	3.22695
cytoplasmic vesicle lumen (GO:0060205)	0.000596	3.22475	cytoplasmic vesicle lumen	3.22475
vesicle lumen (GO:0031983)	0.000596	3.22475	vesicle lumen	3.22475
secretory granule lumen (GO:0034774)	0.000601	3.22113	secretory granule lumen	3.22113
intracellular membrane-bounded organelle (GO:0043231)	0.000897	3.04721	intracellular membrane-bounded organelle	3.04721
side of membrane (GO:0098552)	0.00124	2.90658	side of membrane	2.90658
endoplasmic reticulum lumen (GO:0005788)	0.00237	2.62525	endoplasmic reticulum lumen	2.62525
cellular anatomical entity (GO:0110165)	0.0047	2.3279	cellular anatomical entity	2.3279
endosome membrane (GO:0010008)	0.00477	2.32148	endosome membrane	2.32148
endoplasmic reticulum (GO:0005783)	0.00587	2.23136	endoplasmic reticulum	2.23136
late endosome membrane (GO:0031902)	0.00773	2.11182	late endosome membrane	2.11182
cytoplasm (GO:0005737)	0.00791	2.10182	cytoplasm	2.10182
bounding membrane of organelle (GO:0098588)	0.00808	2.09259	bounding membrane of organelle	2.09259
intracellular organelle (GO:0043229)	0.0102	1.9914	intracellular organelle	1.9914
ficolin-1-rich granule (GO:0101002)	0.0104	1.98297	ficolin-1-rich granule	1.98297
cell surface (GO:0009986)	0.012	1.92082	cell surface	1.92082
cellular_component (GO:0005575)	0.0129	1.88941	cellular_component	1.88941
Unclassified (UNCLASSIFIED)	0.0132	1.87943	Unclassified	1.87943
collagen trimer (GO:0005581)	0.0134	1.8729	collagen trimer	1.8729
perinuclear region of cytoplasm (GO:0048471)	0.0139	1.85699	perinuclear region of cytoplasm	1.85699
cytoplasmic vesicle membrane (GO:0030659)	0.0141	1.85078	cytoplasmic vesicle membrane	1.85078
basement membrane (GO:0005604)	0.0155	1.80967	basement membrane	1.80967
complex of collagen trimers (GO:0098644)	0.0171	1.767	complex of collagen trimers	1.767
transport vesicle (GO:0030133)	0.0211	1.67572	transport vesicle	1.67572
azurophil granule membrane (GO:0035577)	0.0231	1.63639	azurophil granule membrane	1.63639
vesicle membrane (GO:0012506)	0.0235	1.62893	vesicle membrane	1.62893
specific granule (GO:0042581)	0.0237	1.62525	specific granule	1.62525
specific granule lumen (GO:0035580)	0.0278	1.55596	specific granule lumen	1.55596
transcription factor AP-1 complex (GO:0035976)	0.028	1.55284	transcription factor AP-1 complex	1.55284
ficolin-1-rich granule lumen (GO:1904813)	0.0458	1.33913	ficolin-1-rich granule lumen	1.33913
NURF complex (GO:0016589)	0.0461	1.3363	NURF complex	1.3363
Golgi membrane (GO:0000139)	0.0478	1.32057	Golgi membrane	1.32057
membrane (GO:0016020)	0.0495	1.30539	membrane	1.30539

### Sheet: Day-4 all up genes biological p
GO biological process complete	upload_1 (FDR)	Enrichment (-log10 of FDR)
anatomical structure morphogenesis	4.14e-06	5.383
aerobic electron transport chain	1.33e-05	4.87615
ATP synthesis coupled electron transport	1.39e-05	4.85699
oxidative phosphorylation	1.46e-05	4.83565
respiratory electron transport chain	1.62e-05	4.79048
mitochondrial ATP synthesis coupled electron transport	1.67e-05	4.77728
animal organ development	3.43e-05	4.46471
cellular respiration	3.81e-05	4.41908
aerobic respiration	7.22e-05	4.14146
electron transport chain	7.48e-05	4.1261
circulatory system development	7.98e-05	4.098
embryonic placenta development	8.03e-05	4.09528
proton motive force-driven mitochondrial ATP synthesis	0.000159	3.7986
cell migration	0.000168	3.77469
proton motive force-driven ATP synthesis	0.000315	3.50169
tube morphogenesis	0.000315	3.50169
anatomical structure formation involved in morphogenesis	0.000332	3.47886
actin cytoskeleton organization	0.000333	3.47756
embryo development	0.000335	3.47496
energy derivation by oxidation of organic compounds	0.000339	3.4698
tissue development	0.00034	3.46852
mitochondrial electron transport, NADH to ubiquinone	0.000344	3.46344
vasculature development	0.000373	3.42829
tube development	0.000465	3.33255
ATP biosynthetic process	0.000478	3.32057
epithelium development	0.000554	3.25649
blood vessel morphogenesis	0.00065	3.18709
anatomical structure development	0.000849	3.07109
purine ribonucleoside triphosphate biosynthetic process	0.000858	3.06651
actin filament-based process	0.00088	3.05552
purine nucleoside triphosphate biosynthetic process	0.000886	3.05257
blood vessel development	0.000927	3.03292
proton transmembrane transport	0.00101	2.99568
ribonucleoside triphosphate biosynthetic process	0.00102	2.9914
multicellular organism development	0.00103	2.98716
cell motility	0.00104	2.98297
system development	0.00104	2.98297
placenta development	0.00121	2.91721
nucleoside triphosphate biosynthetic process	0.00147	2.83268
response to oxygen levels	0.00148	2.82974
response to abiotic stimulus	0.00151	2.82102
localization	0.0016	2.79588
circulatory system process	0.00194	2.7122
ATP metabolic process	0.00208	2.68194
supramolecular fiber organization	0.00238	2.62342
response to hypoxia	0.00251	2.60033
cell adhesion	0.00254	2.59517
transport	0.00279	2.5544
energy coupled proton transmembrane transport, against electrochemical gradient	0.00281	2.55129
electron transport coupled proton transport	0.00287	2.54212
response to decreased oxygen levels	0.00327	2.48545
regulation of cell population proliferation	0.00329	2.4828
animal organ morphogenesis	0.00336	2.47366
developmental process	0.00409	2.38828
purine ribonucleoside triphosphate metabolic process	0.00521	2.28316
heart morphogenesis	0.00529	2.27654
heart development	0.00532	2.27409
regulation of cell migration	0.00533	2.27327
tissue morphogenesis	0.00583	2.23433
generation of precursor metabolites and energy	0.00602	2.2204
purine nucleoside triphosphate metabolic process	0.00634	2.19791
ribonucleoside triphosphate metabolic process	0.00645	2.19044
regulation of multicellular organismal process	0.00663	2.17849
regulation of developmental process	0.00838	2.07676
regulation of cell-substrate adhesion	0.00884	2.05355
establishment of localization	0.00884	2.05355
positive regulation of multicellular organismal process	0.00908	2.04191
regulation of cell motility	0.00982	2.00789
nucleoside triphosphate metabolic process	0.0107	1.97062
import into cell	0.0112	1.95078
cardiac chamber development	0.0125	1.90309
cardiac septum morphogenesis	0.0131	1.88273
embryonic organ development	0.0132	1.87943
kidney development	0.0134	1.8729
regulation of locomotion	0.0147	1.83268
renal system development	0.0163	1.78781
cardiac chamber morphogenesis	0.0182	1.73993
cardiac ventricle development	0.0189	1.72354
positive regulation of cell-substrate adhesion	0.0191	1.71897
in utero embryonic development	0.0191	1.71897
regulation of multicellular organismal development	0.0191	1.71897
biological_process	0.0193	1.71444
Unclassified	0.0196	1.70774
estrous cycle	0.0234	1.63078
cellular process	0.0235	1.62893
purine ribonucleotide biosynthetic process	0.0236	1.62709
embryo development ending in birth or egg hatching	0.0237	1.62525
positive regulation of bone mineralization	0.0243	1.61439
monoatomic ion transport	0.0243	1.61439
angiogenesis	0.0245	1.61083
monoatomic cation transport	0.0247	1.6073
regulation of cell adhesion	0.0247	1.6073
transport across blood-brain barrier	0.0251	1.60033
vascular transport	0.0254	1.59517
multicellular organismal process	0.0325	1.48812
actin filament organization	0.0332	1.47886
ribonucleotide biosynthetic process	0.0335	1.47496
regulation of localization	0.0338	1.47108
cytoskeleton organization	0.0351	1.45469
regulation of protein localization to nucleus	0.0352	1.45346
cell-cell adhesion	0.0382	1.41794
cellular component morphogenesis	0.0386	1.41341
ribose phosphate biosynthetic process	0.0387	1.41229
appendage morphogenesis	0.0389	1.41005
limb morphogenesis	0.0393	1.40561
positive regulation of biomineral tissue development	0.0428	1.36856
positive regulation of ossification	0.0432	1.36452
establishment of cell polarity involved in ameboidal cell migration	0.0434	1.36251
spermine biosynthetic process	0.0438	1.35853
regulation of biomineral tissue development	0.0438	1.35853

### Sheet: Day-4 up gene cellular componen
GO cellular component complete	GO cellular component complete	upload_1 (FDR)	Enrichment (-log10 FDR)
mitochondrial respirasome (GO:0005746)	mitochondrial respirasome	7.03e-06	5.15304
respirasome (GO:0070469)	respirasome	8.98e-06	5.04672
respiratory chain complex (GO:0098803)	respiratory chain complex	1.09e-05	4.96257
inner mitochondrial membrane protein complex (GO:0098800)	inner mitochondrial membrane protein complex	2e-05	4.69897
extracellular membrane-bounded organelle (GO:0065010)	extracellular membrane-bounded organelle	4.08e-05	4.38934
extracellular organelle (GO:0043230)	extracellular organelle	4.76e-05	4.32239
extracellular vesicle (GO:1903561)	extracellular vesicle	5.65e-05	4.24795
vesicle (GO:0031982)	vesicle	8.56e-05	4.06753
extracellular exosome (GO:0070062)	extracellular exosome	9.3e-05	4.03152
mitochondrial respiratory chain complex I (GO:0005747)	mitochondrial respiratory chain complex I	0.000123	3.91009
NADH dehydrogenase complex (GO:0030964)	NADH dehydrogenase complex	0.000135	3.86967
respiratory chain complex I (GO:0045271)	respiratory chain complex I	0.000148	3.82974
oxidoreductase complex (GO:1990204)	oxidoreductase complex	0.000186	3.73049
membrane-bounded organelle (GO:0043227)	membrane-bounded organelle	0.000441	3.35556
cytoplasm (GO:0005737)	cytoplasm	0.000835	3.07831
membrane microdomain (GO:0098857)	membrane microdomain	0.000852	3.06956
extracellular region (GO:0005576)	extracellular region	0.000859	3.06601
membrane raft (GO:0045121)	membrane raft	0.000879	3.05601
actin filament (GO:0005884)	actin filament	0.000905	3.04335
mitochondrial protein-containing complex (GO:0098798)	mitochondrial protein-containing complex	0.00102	2.9914
plasma membrane region (GO:0098590)	plasma membrane region	0.0014	2.85387
cell periphery (GO:0071944)	cell periphery	0.00169	2.77211
extracellular space (GO:0005615)	extracellular space	0.00178	2.74958
apical plasma membrane (GO:0016324)	apical plasma membrane	0.00183	2.73755
I band (GO:0031674)	I band	0.00196	2.70774
cell leading edge (GO:0031252)	cell leading edge	0.00276	2.55909
cellular anatomical entity (GO:0110165)	cellular anatomical entity	0.00322	2.49214
anchoring junction (GO:0070161)	anchoring junction	0.00337	2.47237
organelle (GO:0043226)	organelle	0.00348	2.45842
apical part of cell (GO:0045177)	apical part of cell	0.0055	2.25964
cellular_component (GO:0005575)	cellular_component	0.0064	2.19382
Unclassified (UNCLASSIFIED)	Unclassified	0.00661	2.1798
Z disc (GO:0030018)	Z disc	0.00738	2.13194
mitochondrial inner membrane (GO:0005743)	mitochondrial inner membrane	0.00782	2.10679
actin cytoskeleton (GO:0015629)	actin cytoskeleton	0.00977	2.01011
intracellular membrane-bounded organelle (GO:0043231)	intracellular membrane-bounded organelle	0.0137	1.86328
sarcomere (GO:0030017)	sarcomere	0.0139	1.85699
plasma membrane (GO:0005886)	plasma membrane	0.0141	1.85078
cell junction (GO:0030054)	cell junction	0.0142	1.84771
organelle inner membrane (GO:0019866)	organelle inner membrane	0.0165	1.78252
cell projection (GO:0042995)	cell projection	0.018	1.74473
brush border membrane (GO:0031526)	brush border membrane	0.0214	1.66959
myofibril (GO:0030016)	myofibril	0.0215	1.66756
brush border (GO:0005903)	brush border	0.0217	1.66354
contractile fiber (GO:0043292)	contractile fiber	0.026	1.58503
CST complex (GO:1990879)	CST complex	0.0274	1.56225
ruffle (GO:0001726)	ruffle	0.028	1.55284
membrane (GO:0016020)	membrane	0.0281	1.55129
focal adhesion (GO:0005925)	focal adhesion	0.0282	1.54975
collagen-containing extracellular matrix (GO:0062023)	collagen-containing extracellular matrix	0.0304	1.51713
cell-substrate junction (GO:0030055)	cell-substrate junction	0.0312	1.50585
podosome (GO:0002102)	podosome	0.032	1.49485
side of membrane (GO:0098552)	side of membrane	0.032	1.49485
intracellular organelle (GO:0043229)	intracellular organelle	0.0323	1.4908
cytoplasmic vesicle (GO:0031410)	cytoplasmic vesicle	0.0324	1.48945
intracellular vesicle (GO:0097708)	intracellular vesicle	0.0324	1.48945
lamellipodium (GO:0030027)	lamellipodium	0.0399	1.39903
external encapsulating structure (GO:0030312)	external encapsulating structure	0.0462	1.33536
extracellular matrix (GO:0031012)	extracellular matrix	0.0464	1.33348
mitochondrial membrane (GO:0031966)	mitochondrial membrane	0.0467	1.33068

### Sheet: Day-0 all up genes biological p
GO biological process complete	upload_1 (FDR)	Enrichment (-log10 of FDR)
oxidative phosphorylation	1.34e-08	7.8729
ATP synthesis coupled electron transport	1.45e-08	7.83863
aerobic electron transport chain	1.83e-08	7.73755
mitochondrial ATP synthesis coupled electron transport	1.93e-08	7.71444
aerobic respiration	4.45e-08	7.35164
respiratory electron transport chain	6.18e-08	7.20901
cellular respiration	1.51e-07	6.82102
energy derivation by oxidation of organic compounds	1.51e-07	6.82102
electron transport chain	7.64e-07	6.11691
nucleoside triphosphate biosynthetic process	7.84e-07	6.10568
proton motive force-driven mitochondrial ATP synthesis	8.48e-07	6.0716
ATP metabolic process	1.11e-06	5.95468
proton motive force-driven ATP synthesis	1.38e-06	5.86012
ATP biosynthetic process	3.19e-06	5.49621
mitochondrial electron transport, NADH to ubiquinone	3.39e-06	5.4698
purine ribonucleoside triphosphate metabolic process	3.59e-06	5.44491
purine nucleoside triphosphate metabolic process	4.3e-06	5.36653
ribonucleoside triphosphate metabolic process	4.55e-06	5.34199
generation of precursor metabolites and energy	4.99e-06	5.3019
purine nucleoside triphosphate biosynthetic process	5.09e-06	5.29328
purine ribonucleoside triphosphate biosynthetic process	5.26e-06	5.27901
ribonucleoside triphosphate biosynthetic process	6.78e-06	5.16877
nucleoside triphosphate metabolic process	7.25e-06	5.13966
purine ribonucleotide biosynthetic process	2.43e-05	4.61439
ribonucleotide biosynthetic process	4.22e-05	4.37469
ribose phosphate biosynthetic process	5.17e-05	4.28651
purine nucleotide biosynthetic process	7.92e-05	4.10127
purine-containing compound biosynthetic process	0.000104	3.98297
nucleotide biosynthetic process	0.000233	3.63264
nucleoside phosphate biosynthetic process	0.000238	3.62342
energy coupled proton transmembrane transport, against electrochemical gradient	0.000401	3.39686
electron transport coupled proton transport	0.000414	3.383
response to oxygen level	0.000983	3.00745
proton transmembrane transport	0.000995	3.00218
purine ribonucleotide metabolic process	0.00106	2.97469
ribonucleotide metabolic process	0.00162	2.79048
ribose phosphate metabolic process	0.00185	2.73283
response to hypoxia	0.00403	2.39469
purine nucleotide metabolic process	0.00441	2.35556
response to decreased oxygen levels	0.00503	2.29843
purine-containing compound metabolic process	0.00693	2.15927
carbohydrate derivative biosynthetic process	0.00747	2.12668
mitochondrial respiratory chain complex I assembly	0.00802	2.09583
NADH dehydrogenase complex assembly	0.00821	2.08566
nucleotide metabolic process	0.0102	1.9914
nucleoside phosphate metabolic process	0.0113	1.94692
organophosphate biosynthetic process	0.024	1.61979
nucleobase-containing compound biosynthetic process	0.0266	1.57512
nucleobase-containing small molecule metabolic process	0.027	1.56864
monoatomic cation transport	0.045	1.34679
mitochondrial respiratory chain complex assembly	0.0452	1.34486
heterocycle biosynthetic process	0.0472	1.32606
aromatic compound biosynthetic process	0.0499	1.3019

### Sheet: Day-0 up gene cellular function
GO cellular component complete	GO cellular component complete	upload_1 (FDR)	Enrichment (-log10 FDR)
mitochondrial respirasome (GO:0005746)	mitochondrial respirasome	4.92e-09	8.30803
respirasome (GO:0070469)	respirasome	6.42e-09	8.19246
inner mitochondrial membrane protein complex (GO:0098800)	inner mitochondrial membrane protein complex	6.83e-09	8.16558
respiratory chain complex (GO:0098803)	respiratory chain complex	7.54e-09	8.12263
mitochondrial respiratory chain complex I (GO:0005747)	mitochondrial respiratory chain complex I	1.56e-06	5.80688
NADH dehydrogenase complex (GO:0030964)	NADH dehydrogenase complex	1.78e-06	5.74958
mitochondrial protein-containing complex (GO:0098798)	mitochondrial protein-containing complex	2.06e-06	5.68613
respiratory chain complex I (GO:0045271)	respiratory chain complex I	2.08e-06	5.68194
mitochondrial inner membrane (GO:0005743)	mitochondrial inner membrane	1.05e-05	4.97881
oxidoreductase complex (GO:1990204)	oxidoreductase complex	1.17e-05	4.93181
organelle inner membrane (GO:0019866)	organelle inner membrane	2.49e-05	4.6038
mitochondrial membrane (GO:0031966)	mitochondrial membrane	0.000535	3.27165
mitochondrial envelope (GO:0005740)	mitochondrial envelope	0.000871	3.05998
transmembrane transporter complex (GO:1902495)	transmembrane transporter complex	0.00233	2.63264
catalytic complex (GO:1902494)	catalytic complex	0.00294	2.53165
transporter complex (GO:1990351)	transporter complex	0.00308	2.51145
cytochrome complex (GO:0070069)	cytochrome complex	0.0233	1.63264
mitochondrion (GO:0005739)	mitochondrion	0.0249	1.6038
organelle envelope (GO:0031967)	organelle envelope	0.0322	1.49214
envelope (GO:0031975)	envelope	0.0338	1.47108
