## Supplemental Table S1 for "*XIST* Drives X-Chromosome Inactivation and Safeguards Female Extraembryonic Cells in Humans"

### Sheet: Figure1, S1 and S4
GENE/EXPERIMENT	XIST									GENE/EXPERIMENT	POLA1										GENE/EXPERIMENT	HUWE1
	Cell_type	Monoallelic	Biallelic	TOTAL	%Mono	%Bi					Cell_type	Monoallelic	Biallelic	Total	%mono	%bi						Cell_type	Monoallelic	Biallelic	Total	%mono	%bi
EXP1	NAIVE	94	2	96	97.9167	2.08333				EXP1	NAIVE	25	137	162	15.4321	84.5679					EXP1	NAIVE	31	131	162	0.191358	0.808642
EXP1	TSC	207	0	207	100	0				EXP1	EXMC	110	4	114	96.4912	3.50877					EXP1	EXMC	102	11	113	0.902655	0.0973451
EXP1	EXMC	106	0	106	100	0				EXP1	TSC	131	20	151	86.755	13.245					EXP1	TSC	82	45	127	0.645669	0.354331
EXP2	NAIVE	118	0	118	100	0				EXP2	TSC	75	12	87	86.2069	13.7931					EXP2	NAIVE	15	82	97	0.154639	0.845361
EXP2	TSC	348	0	348	100	0				EXP2	EXMC	106	6	112	94.6429	5.35714					EXP2	EXMC	152	22	174	0.873563	0.126437
EXP2	EXMC	214	0	214	100	0				EXP2	NAIVE	39	86	125	31.2	68.8					EXP2	TSC	82	42	124	0.66129	0.33871
EXP3	NAIVE	175	1	176	99.4318	0.568182				EXP3	NAIVE	11	80	91	12.0879	87.9121					EXP3	NAIVE	18	103	121	0.14876	0.85124
EXP3	TSC	220	0	220	100	0				EXP3	TSC	82	13	95	86.3158	13.6842					EXP3	EXMC	90	26	116	0.775862	0.224138
EXP3	EXMC	176	0	176	100	0				EXP3	EXMC	86	2	88	97.7273	2.27273					EXP3	TSC	68	33	101	0.673267	0.326733
																					GENE/EXPERIMENT	HUWE1
GENE/EXPERIMENT	XIST									GENE/EXPERIMENT	POLA1											Cell_type	%mono	%bi	%mono	%bi
	Cell_type	%Mono	%Bi								Cell_type	%mono	%bi								EXP1	NAIVE	0.191358	0.808642	19.1358	80.8642	85.0693
EXP1	NAIVE	97.9167	2.08333							EXP1	NAIVE	15.4321	84.5679								EXP1	EXMC	0.902655	0.0973451	90.2655	9.73451
EXP1	TSC	100	0							EXP1	EXMC	96.4912	3.50877								EXP1	TSC	0.645669	0.354331	64.5669	35.4331
EXP1	EXMC	100	0							EXP1	TSC	86.755	13.245								EXP2	NAIVE	0.154639	0.845361	15.4639	84.5361
EXP2	NAIVE	100	0							EXP2	NAIVE	31.2	68.8								EXP2	EXMC	0.873563	0.126437	87.3563	12.6437
EXP2	TSC	100	0							EXP2	EXMC	94.6429	5.35714								EXP2	TSC	0.66129	0.33871	66.129	33.871
EXP2	EXMC	100	0							EXP2	TSC	86.2069	13.7931								EXP3	NAIVE	0.14876	0.85124	14.876	85.124
EXP3	NAIVE	99.4318	0.568182							EXP3	NAIVE	12.0879	87.9121								EXP3	EXMC	0.775862	0.224138	77.5862	22.4138
EXP3	TSC	100	0							EXP3	EXMC	97.7273	2.27273								EXP3	TSC	0.673267	0.326733	67.3267	32.6733
EXP3	EXMC	100	0							EXP3	TSC	86.3158	13.6842
GENE/EXPERIMENT	THOC2									GENE/EXPERIMENT	ATRX										GENE/EXPERIMENT	XIST-POLA1
	Cell_type	Monoallelic	Biallelic	Total	%mono	%bi					Cell_type	Monoallelic	Biallelic	Total	%mono	%bi						Cell_type	1 XIST, 1 POLA1	1 XIST, 2 POLA1	Total	%mono	%bi
EXP1	Naive	38	138	176	0.215909	0.784091				EXP1	NAIVE	13	65	78	0.166667	0.833333					EXP1	NAIVE	18	158	176	10.2273	89.7727
EXP1	TSC	91	24	115	0.791304	0.208696				EXP1	EXMC	108	29	137	0.788321	0.211679					EXP1	TSC	90	13	103	87.3786	12.6214
EXP1	EXMC	108	26	134	0.80597	0.19403				EXP1	TSC	100	35	135	0.740741	0.259259					EXP1	EXMC	90	11	101	89.1089	10.8911
EXP2	NAIVE	38	99	137	0.277372	0.722628				EXP2	NAIVE	23	92	115	0.2	0.8					EXP2	NAIVE	9	35	44	20.4545	79.5455
EXP2	EXMC	69	51	120	0.575	0.425				EXP2	EXMC	90	25	115	0.782609	0.217391					EXP2	TSC	105	3	108	97.2222	2.77778
EXP2	TSC	84	31	115	0.730435	0.269565				EXP2	TSC	81	17	98	0.826531	0.173469					EXP2	EXMC	84	1	85	98.8235	1.17647
EXP3	NAIVE	46	185	231	0.199134	0.800866															EXP3	NAIVE	8	57	65	12.3077	87.6923
EXP3	EXMC	67	29	96	0.697917	0.302083															EXP3	TSC	105	11	116	90.5172	9.48276
EXP3	TSC	102	35	137	0.744526	0.255474															EXP3	EXMC	68	3	71	95.7746	4.22535
										GENE/EXPERIMENT	ATRX										GENE/EXPERIMENT	XIST-POLA1
GENE/EXPERIMENT	THOC2										Cell_type	%mono	%bi									Cell_type	%mono	%bi
	Cell_type	%mono	%bi	%mono	%bi					EXP1	NAIVE	0.166667	0.833333								EXP1	NAIVE	10.2273	89.7727
EXP1	Naive	0.215909	0.784091	21.5909	78.4091					EXP1	EXMC	0.788321	0.211679								EXP1	EXMC	89.1089	10.8911
EXP1	EXMC	0.80597	0.19403	80.597	19.403					EXP1	TSC	0.740741	0.259259								EXP1	TSC	87.3786	12.6214
EXP1	TSC	0.791304	0.208696	79.1304	20.8696					EXP2	NAIVE	0.2	0.8								EXP2	NAIVE	20.4545	79.5455
EXP2	NAIVE	0.277372	0.722628	27.7372	72.2628					EXP2	EXMC	0.782609	0.217391								EXP2	EXMC	98.8235	1.17647
EXP2	EXMC	0.575	0.425	57.5	42.5					EXP2	TSC	0.826531	0.173469								EXP2	TSC	97.2222	2.77778
EXP2	TSC	0.730435	0.269565	73.0435	26.9565					EXP3	NAIVE	0.0740741	0.925926								EXP3	NAIVE	12.3077	87.6923
EXP3	NAIVE	0.199134	0.800866	19.9134	80.0866					EXP3	EXMC	0.753425	0.246575								EXP3	EXMC	95.7746	4.22535
EXP3	EXMC	0.697917	0.302083	69.7917	30.2083					EXP3	TSC	0.780488	0.219512								EXP3	TSC	90.5172	9.48276
EXP3	TSC	0.744526	0.255474	74.4526	25.5474

### Sheet: Figure S4 and Reviewer Figure 4
GENE/EXPERIMENT	XIST
	Cell_type	Monoallelic	Biallelic	TOTAL	%Mono	%Bi	negative	%negative
EXP1	NAIVE	94	2	131	71.7557	1.52672	35	26.7176
EXP1	TSC	207	0	217	95.3917	0	10	4.60829
EXP1	EXMC	106	0	110	96.3636	0	4	3.63636
EXP2	NAIVE	118	0	161	73.2919	0	43	26.7081
EXP2	TSC	348	0	358	97.2067	0	10	2.7933
EXP2	EXMC	214	0	218	98.1651	0	4	1.83486
EXP3	NAIVE	175	1	231	75.7576	0.4329	55	23.8095
EXP3	TSC	220	0	226	97.3451	0	6	2.65487
EXP3	EXMC	176	0	183	96.1749	0	7	3.82514
	Cell_type	%Mono	%Bi	negative %
EXP1	NAIVE	71.7557	1.52672	26.7176
EXP1	TSC	95.3917	0	4.60829
EXP1	EXMC	96.3636	0	3.63636
EXP2	NAIVE	73.2919	0	26.7081
EXP2	TSC	97.2067	0	2.7933
EXP2	EXMC	98.1651	0	1.83486
EXP3	NAIVE	75.7576	0.4329	23.8095
EXP3	TSC	97.3451	0	2.65487
EXP3	EXMC	96.1749	0	3.82514

### Sheet: Fig3
	POLA1 alone round-1							POLA1 alone round-3										POLA1 alone round-2
	Mono-alleic	Bi-allelic	Total	mono%	bi%			Mono-alleic	Bi-allelic	Total	mono%	bi%	mono%	bi%			MONO	BI	Total	mono%	bi%
Day-0 Naive	44	142	186	23.6559	76.3441		Day-0 Naive	33	63	96	0.34375	0.65625	34.375	65.625		D0	27	121	148	18.2432	81.7568
Day-4	53	191	244	21.7213	78.2787		Day-4	18	93	111	0.162162	0.837838	16.2162	83.7838		D4	18	95	113	15.9292	84.0708
Day-8	44	38	82	53.6585	46.3415		Day-8	78	40	118	0.661017	0.338983	66.1017	33.8983		D8	153	66	219	69.863	30.137
Day-10	91	30	121	75.2066	24.7934		Day-10	61	7	68	0.897059	0.102941	89.7059	10.2941		D10	120	39	159	75.4717	24.5283
Day-12	94	31	125	75.2	24.8		Day-12	82	21	103	0.796117	0.203883	79.6117	20.3883		D12	98	41	139	70.5036	29.4964
Day-14	113	31	144	78.4722	21.5278		Day-14	177	11	188	0.941489	0.0585106	94.1489	5.85106		D14	148	43	191	77.4869	22.5131
Day-16	129	29	158	81.6456	18.3544		Day-16	84	17	101	0.831683	0.168317	83.1683	16.8317		D16	150	45	195	76.9231	23.0769
Time points	mono%	bi%			Round2				Round3
Day-0 Naive	23.6559	76.3441			Time points	mono%	bi%		Time points	mono%	bi%
Day-4	21.7213	78.2787			Day-0 Naive	18.2432	81.7568		Day-0 Naive	34.375	65.625
Day-8	53.6585	46.3415			Day-4	15.9292	84.0708		Day-4	16.2162	83.7838
Day-10	75.2066	24.7934			Day-8	69.863	30.137		Day-8	66.1017	33.8983
Day-12	75.2	24.8			Day-10	75.4717	24.5283		Day-10	89.7059	10.2941
Day-14	78.4722	21.5278			Day-12	70.5036	29.4964		Day-12	79.6117	20.3883
Day-16	81.6456	18.3544			Day-14	77.4869	22.5131		Day-14	94.1489	5.85106
					Day-16	76.9231	23.0769		Day-16	83.1683	16.8317

### Sheet: FIG3F
	Round-1 GATA3-POLA1				Round-2 GATA3-POLA1				Round-3 GATA3-POLA1
Time points	mono%	bi%			Time points	mono%	bi%		Time points	mono%	bi%
Day-0 Naive					Day-0 Naive				Day-0 Naive
Day-4					Day-4				Day-4
Day-8	60.6061	39.3939			Day-8	79.3814	20.6186		Day-8	66.6667	33.3333
Day-10	64.5455	35.4545			Day-10	84.8101	15.1899		Day-10	85.9649	14.0351
Day-12	85	15			Day-12	71.9298	28.0702		Day-12	81.7204	18.2796
Day-14	85.7143	14.2857			Day-14	80.4688	19.5312		Day-14	83.3333	16.6667
Day-16	75.2688	24.7312			Day-16	89.0909	10.9091		Day-16	85.4545	14.5455

### Sheet: FIG3D
Round-1 VIM-POLA1				Round-2 VIM-POLA1				Round-3 VIM-POLA1
Time points	mono%	bi%		Time points	mono%	bi%		Time points	mono%	bi%
Day-0 Naive				Day-0 Naive				Day-0 Naive
Day-4				Day-4				Day-4
Day-8	55.9322	44.0678		Day-8	79.3103	20.6897		Day-8	63.7681	36.2319
Day-10	67.5	32.5		Day-10	81.3559	18.6441		Day-10	79.5455	20.4545
Day-12	72.3684	27.6316		Day-12	71.6981	28.3019		Day-12	82.9268	17.0732
Day-14	80.4878	19.5122		Day-14	73.5294	26.4706		Day-14	94.3396	5.66038
Day-16	81.25	18.75		Day-16	80	20		Day-16	78.2051	21.7949

### Sheet: Figure S5
															Round-2															Round-2
		D0														D0						in %									D0				in %
2023-04-03		no spot	spot no exclusion	spot and exclusion				Spots	No spots					2025-05-22		no spot	spot no exclusion	spot and exclusion				Spots	No spots					GATA6	no spot	spot no exclusion	spot and exclusion				Spots	No spots
	1	19	22	2			D0	0.576159	0.423841					GATA3	1	11	3	1				26.7717	73.2283					sl no					Total spot	grand total	32.0312	67.9688
	2	9	23	0											2	29	6	1	Total spot	grand total
	3	16	25	0	Grand total of cells			Exclusion	No exclusion						3	25	10	4		127		Exclusion	No exclusion					1	30	3	0				Exclusion	No exclusion
	4	20	14	1	151		D0	0.0344828	0.965517						4	28	7	2				0.235294	0.764706					2	34	8	1		128		19.5122	80.4878
	total	64	84	3										Total		93	26	8	34									3	7	10	2
					87																							4	16	12	5
																											Total		87	33	8	41
		D4														D4
		no spot	spot no exclusion	spot and exclusion				Spots	No spots						1	16	9	2												D4					in %
	1	48	18	0			D4	0.444444	0.555556						2	14	7	1										1	15	10	2				Spots	No spots
	2	51	21	11											3	16	5	0										2	31	8	6		Total spot	Grand total	30.9091	69.0909
	3	86	76	10	Grand total of cells			Exclusion	No exclusion						4	26	8	8										3	35	5	3		51	165
	4	15	20	4	360		D4	0.15625	0.84375						5	47	12	2										4	33	12	5				Exclusion	No exclusion
	total	200	135	25																							Total		114	35	16				31.3725	68.6275
					160																									D8
																												1	17	2	7				in %
		D10																										2	15	0	3		total spot	grand total	Spots	No spots
		no spot	spot no exclusion	spot and exclusion				Spots	No spots																			3	9	4	8		100	158	63.2911	36.7089
	1	25	3	5			D10	0.530769	0.469231																			4	5	4	5
	2	32	32	22																								5	12	27	40				Exclusion	No exclusion
	3	4	5	2	Grand total of cells			Exclusion	No exclusion																		Total		58	37	63				63	37
	4				130		D10	0.42029	0.57971
	total	61	40	29																										D10
					69																							1	23	3	12
																												2	11	5	13
		D14																										3	28	5	11		Total spot	grand total	in %
		no spot	spot no exclusion	spot and exclusion				Spots	No spots																			4	15	11	16		142	290	spots	no spots
	1	5	9	4			D14	0.40458	0.59542																			5	21	5	12				48.9655	51.0345
	2	56	12	15																								6	18	7	14				exclusion	no exclusion
	3				Grand total of cells			Exclusion	No exclusion																			7	12	4	4				66.9014	33.0986
	4	17	8	5	131		D14	0.45283	0.54717																			8	8	3	10
	total	78	29	24																								9	12	4	3
					53																						Total		148	47	95
		D16																												D12
		no spot	spot no exclusion	spot and exclusion				Spots	No spots																			1	5	7	7
	1	76	4	12			D16	0.333333	0.666667																			2	15	2	5	Total spots		grand total	in %
	2	35	6	18																								3	18	3	7	125		268	spots	no spots
	3	9	2	18	Grand total of cells			Exclusion	No exclusion																			4	23	9	19				46.6418	53.3582
	4				180		D16	0.8	0.2																			5	18	5	12				exclusion	no exclusion
	total	120	12	48																								6	14	5	13				61.6	38.4
					60																							7	17	3	4
																												8	14	5	5
																												9	19	9	5
																											Total		143	48	77
																														D14
																												1	15	1	8
																												2	13	1	12	Total spots		grand total	in %
																												3	10	3	12	120		186	Spots	no spots
																												4	9	8	24				64.5161	35.4839
																												5	11	10	14				exclusion	no exclusion
																												6	8	7	20				75	25
																											Total		66	30	90
																														D16
																												1	8	0	1
																												2	9	2	3
																												3	6	0	5
																												4	1	2	5
																												5	4	1	6
																												6	4	3	5
																												7	11	1	2
																												8	12	0	5
																																	Total spots		Grand total	in %
																												9	5	0	2		45		97	spots	no spots
																												10	4	2	2					46.3918	53.6082
																												11	6	1	3					exclusion	no exclusion
																												12	3	0	6					80	20
																												13	4	3	2
																												14	2	0	1
																												15	9	0	2
																												16	3	1	4
																												17	4	1	3
																												18	1	0	4
																												19	5	0	5
																												20	6	1	2
																										Total			52	9	36

### Sheet: Figure 3K
				Round-1
		D0																			GATA3+	Round2	spot no exclusion	spot and exclusion
		None were positive																				D0	NONE were positive
																						D4					%Exclusion	%no exclusion
																						4	4	3	total	15	33.3333	66.6667
																						5	6	2
																					Total		10	5
																						D8
																						1	2	7			%Exclusion	%no exclusion
																						2	0	3			67.3913	32.6087
		D4																				3	4	8	Total	46
		no spot	spot no exclusion	spot and exclusion				Spots	No spots													4	4	5
	1	30	37	9			D4	0.571429	0.428571													5	5	8
	2	87	81	29																	Total		15	31
	3				Grand total of cells			Exclusion	No exclusion													D10
	4				273		D4	0.24359	0.75641													1	3	12	Total
	total	117	118	38																		2	5	13	109		%Exclusion	%no exclusion
																						3	5	11			68.8073	31.1927
																						4	5	11
		D10																				5	11	16
		no spot	spot no exclusion	spot and exclusion				Spots	No spots													6	5	12
	1						D10	0.563218	0.436782												Total		34	75
	2
	3	38	21	28	Grand total of cells			Exclusion	No exclusion													D12
	4				87		D10	0.571429	0.428571													1	7	7			%Exclusion	%no exclusion
	total	38	21	28																		2	2	5	total		65.7895	34.2105
																						3	3	7	76
																						4	9	19
		D12																				5	5	12
		no spot	spot no exclusion	spot and exclusion				Spots	No spots												Total		26	50
	1	13	2	2			D12	0.519231	0.480769													D14
	2	6	1	7																			1	8	total		%Exclusion	%no exclusion
	3	4	3	3	Grand total of cells			Exclusion	No exclusion														1	12	69		81.1594	18.8406
	4	2	3	6	52		D12	0.666667	0.333333														3	12
	total	25	9	18																			8	24
																					Total		13	56
																						D16	0	1
		D14																					2	3			%Exclusion	%no exclusion
		no spot	spot no exclusion	spot and exclusion				Spots	No spots														0	5	total		78.0488	21.9512
	1	3	0	4			D14	0.434211	0.565789														2	5	41
	2	5	2	3																			1	6
	3	32	3	10	Grand total of cells			Exclusion	No exclusion														3	5
	4	3	1	10	76		D14	0.818182	0.181818														1	2
	total	43	6	27																			0	5
																						Total	9	32
		D16
		no spot	spot no exclusion	spot and exclusion				Spots	No spots
	1	35	4	17			D16	0.531532	0.468468
	2	5	3	12
	3	12	2	21	Grand total of cells			Exclusion	No exclusion
	4				111		D16	0.847458	0.152542
	total	52	9	50

### Sheet: Figure 3M
				Round-1
																			GATA6+	Round2	spot no exclusion	spot and exclusion
																				D0	NONE				%Exclusion	%no exclusion
																				D4	10	2
																					8	6	Total	51	31.3725	68.6275
		D0	no cells positive																		5	3
																					12	5
																				Total	35	16
																				D8	5	8			%Exclusion	%no exclusion
		D4																			7	10			59.2593	40.7407
		no spot	spot no exclusion	spot and exclusion				Spots	No spots												2	6	Total	54
	1	20	23	9			D4	0.604167	0.395833												3	5
	2	18	17	9																	5	3
	3				Grand total of cells			Exclusion	No exclusion											Total	22	32
	4				96		D4	0.310345	0.689655
	total	38	40	18																D10	7	14			%Exclusion	%no exclusion
					58																4	4	Total	49	63.2653	36.7347
																					3	10
		D10																			4	3
		no spot	spot no exclusion	spot and exclusion				Spots	No spots											total	18	31
	1	4	4	9			D10	0.763636	0.236364
	2	12	6	15
	3	5	9	23	Grand total of cells			Exclusion	No exclusion											D12	5	13			%Exclusion	%no exclusion
	4	5	5	13	110		D10	0.714286	0.285714												3	4	total	49	55.102	44.898
	total	26	24	60																	5	5
					84																9	5
																				Total	22	27
		D14																		D14					%Exclusion	%no exclusion
		no spot	spot no exclusion	spot and exclusion				Spots	No spots												10	14	total	51	66.6667	33.3333
	1	1	5	10			D14	0.510204	0.489796												7	20
	2	41	5	11																total	17	34
	3	6	3	16	Grand total of cells			Exclusion	No exclusion											D16
	4				98		D14	0.74	0.26												0	2
	total	48	13	37																	2	2
					50																1	3
																					0	6			%Exclusion	%no exclusion
		D16																			3	2	Total	45	80	20
		no spot	spot no exclusion	spot and exclusion				Spots	No spots												0	1
	1	13	6	13			D16	0.719697	0.280303												0	2
	2	5	11	20																	1	4
	3	11	15	19	Grand total of cells			Exclusion	No exclusion												1	3
	4	8	3	8	132		D16	0.631579	0.368421												0	4
	total	37	35	60																	0	5
					95																1	2
																				Total	9	36

### Sheet: Panel 5G
	Percentage from POLA1 expressing mono and bi
	no dox		dox
	bi	mono	bi	mono
clone1	19,6	80,4	63,7	36,35
clone2	32,1	67,9	64,1	35,9
clone3	33,9	66,1	62,8	37,2
	rep1	rep2				rep1	rep2
	A11	A11		%	%	A11 Dox+	A11 Dox+		%	%
2 POLA1	18	7	25	24	152173913	35	21	56	6730769231	60
1 POLA1	57	39	96	0,76	847826087	17	14	31	3269230769	40
No POLA1	39	20	59			9	15	24
polyploid	2	1	3			6	2	8
Total	116	67	183			67	52	119
	B3	B3	0			Dox +	Dox +	0
2 POLA1	18	14	32	1428571429	50	86	30	116	7166666667	5660377358
1 POLA1	108	14	122	8571428571	50	34	23	57	2833333333	4339622642
No POLA1	131	3	134			13	14	27
polyploid	3	1	4			8	3	11
Total	260	32	292			141	70	211
	B4	B4	0			B4 Dox+	B4 Dox+	0
2 POLA1		20	20		3389830508	26	45	71	5531914894	703125
1 POLA1		39	39		6610169492	21	19	40	4468085106	296875
No POLA1		12	12			3	17	20
polyploid		0	0			0	1	1
Total	0	71	71			50	82	132
		Number of nuclei counted	546				Number of nuclei counted	462
