## Supplemental Table S2 for "*XIST* Drives X-Chromosome Inactivation and Safeguards Female Extraembryonic Cells in Humans"

### Sheet: Cell type composition 
Conditions	Naive	Differentiated Naive	Epiblast intermediate 1	Epiblast intermediate 2	Epiblast intermediate 3	Epiblast intermediate 4	TSC	EXMC
Day-0_WT_DOX-	5711	215	1	0	4	0	1	0
Day-0_WT_DOX+	8056	431	2	0	1	0	1	0
Day-0_XIST_DOX-	6728	115	2	3	1	0	4	0
Day-0_XIST_DOX+	6643	154	9	5	3	1	0	0
Day-4_WT_DOX-	0	0	378	254	3097	898	42	26
Day-4_WT_DOX+	0	1	158	160	2736	652	37	25
Day-4_XIST_DOX-	0	1	4516	3901	56	663	6	10
Day-4_XIST_DOX+	0	2	1824	6496	126	572	1	12
Day-8_WT_DOX-	0	0	0	1	4	2	187	1472
Day-8_WT_DOX+	0	0	0	2	8	7	270	2387
Day-8_XIST_DOX-	0	0	17	20	2	2	44	2860
Day-8_XIST_DOX+	0	0	1	11	0	3	24	2414
